# A newly-recognized population of residual neural crest cells in the adult leptomeninges is re-activated for vascular repair

**DOI:** 10.1101/2022.12.30.522316

**Authors:** Yoshihiko Nakamura, Takafumi Nakano, Ji Hyun Park, Masayoshi Tanaka, Wenlu Li, Elga Esposito, Bum Ju Ahn, Violeta Durán-Laforet, Rakhi Desai, Ikbal Sencan, Sava Sakadžić, Eng H. Lo, Evan Y. Snyder, Marcin Tabaka, Kazuhide Hayakawa

**Author notes:** **Correspondence:** Marcin Tabaka or Evan Y. Snyder or Kazuhide Hayakawa. **Author Contributions**, Performed experiments and/or analyzed data (YN, TN, JHP, MT^1^, EE, BJA, WL, VDL, RD, IS, ES); designed experiments (SS, MT^5^, ES, EHL, KH); wrote manuscript (TN, ES, MT^5^, EHL, KH); funding and support (EHL, KH).

## Abstract

The neural crest (NC) is a transient structure in vertebrate embryogenesis comprising highly migratory multipotent stem cells that give rise to a diverse array of cell types in organs throughout the body, including initiating neurovascular patterning. It is assumed that neural crest stem cells (NCSCs) disappear after development. Unexpectedly, using single-nucleus RNA-sequencing, we discovered residual quiescent NCSCs in the adult mouse meninges which are activated by injury and contribute to the brain’s homeostatic response. RNA velocity, pathway, and transcription factor analyses in a murine stroke model (combined with in vivo imaging) show that these adult NCSCs migrate towards the perivascular spaces of the infarct and undergo a perivascular stromal cell transition that is regulated by Ptp1b, Ghr, and Stat3. Loss- and gain-of-function experiments show that these “vestigial” NCSCs are required for restoring vascular endothelial barrier function via β-catenin and Stat3 signaling. These findings suggest that, in the adult, an unexpected reservoir of cells -- once pivotal to embryogenesis and vascular morphogenesis -- are re-invoked for neurovascular repair.
