## Supplemental Table 2 for "A newly-recognized population of residual neural crest cells in the adult leptomeninges is re-activated for vascular repair"

### Sheet: Sheet1
	0	1	2	3	4	5	6	7	8	9	10	11	12	13
	Excitatory Neuron 1	Excitatory Neuron 2	OL	Microglia	Astrocyte	Neuronal intermediate projenitor cells	Interneuron 1	Excitatory Neuron 3	Interneuron 2	Excitatory Neuron 4	OPC	Vascular leptomeningeal cell	Endothelial cells	Pericyte
	Car10	Rarb	St18	C1qa	Aqp4	Cmss1	Pbx3	Hs3st4	Adarb2	Ntng1	Cspg4	Vtn	Pecam1	Cspg4
	Dpp10	Ryr3	Prr5l	C1qb	Gpc5	Calm1	Adarb2	Frmpd4	Grip1	Cntn5	Bcas1	Igfbp2	Flt1	Pdgfrb
	Cdh12	Rgs9	Mbp	C1qc	Slc1a2	Lars2	Dlx6os1	Dpp10	Nxph1	Ptprd	Pdgfra	Dcn	Cxcl12	Rgs5
	Schip1	Cacnb2	Plp1	Cx3cr1	Slc1a3	Hspa8	Ptpro	Zfpm2	Kcnip1	Lingo2	Cacng4	Lum	Cldn5	Abcc9
	Kcnh7	Phactr1	Rnf220	Inpp5d	Prex2	Nrgn	Erbb4	Etl4	Cntnap2	Pdzrn3	Megf11	Pdgfra	Hmcn1	Vtn
	Lingo2	Cacna2d3	Pde4b	Lrmda	Gm3764	Hsp90aa1		Garnl3	Btbd11	Nwd2		Pdtgds	Cyyr1
	Fhod3	Adcy5	Mobp	Ly86	Luzp2	Cox4i1		Khdrbs3	Prprm	Ndst4		Nnat	Abcb1a
	Satb2	Pde7b	Trf	Hexb	Npas3	Ubb		Sdk2	Reln	Unc5d		Rspo3	Slc2a1
	Prr16	Spock3	Dock10	Fyb	Plpp3	Rplp1		Pde4d		Cntnap5a		Slc47a1	Ptprb
	Pdzrn3	Kcnab1	tmeff2	Dock2	Msi2	Tmsb4x		Mgat4c		Ptprt		Mgp	Slco1a4
	Unc5d	Gnal	D7Ertd443e	Dock8	Rgs20	Cox8a		Pde1a		Egfem1		Dapl1	Mecom
	Kalrn	Gng7	Mag	Tgfbr1	Rorb	Fth1		Tmem178		Tiam1		Slc6a13
	Kctd16	Caln1	Zfp536	Runx1	Wdr17	Tuba1a				Fras1		Fam180a
	Efna5	Slc35f3	Gm16168	Lyn	Ptprz1	Ppia
			Plcl1	Apbb1p	Nwd1	Ndufa4
			Aspa	Ikzf1	Prdm16	Cox6c
				Myo1f	Nhsl1	Chchd2
				Arhgap45	Gfap	Rpl38
				Epb41l2	Fam107a	Rps29
				Tmcc3	Id3	Rpl13
					Mertk
					Ndrg4
					Dbi
					Slc7a10
					Glul
					Gria1
